# Repeated mutation of a GT92 glycosyltransferase gene confers antiviral resistance in two *Caenorhabditis* species

**DOI:** 10.64898/2026.04.14.718442

**Authors:** Aurélien Richaud, Gaotian Zhang, Cigdem Alkan, Daria Martynow, Tony Bélicard, Nanako Takeda, Eillen Tecle, Marie-Anne Félix

## Abstract

Host-pathogen interactions evolve rapidly within species, providing natural genetic resources for the identification of specific ecological interaction factors. We previously identified RNA viruses that infect the nematodes *C. elegans* and *C. briggsae* in a species-specific manner. Wild strains of both host species demonstrate ample variation in viral sensitivity. Specifically, the wild *C. elegans* strain MY10, despite carrying a deletion in a key immunity factor, was among the most resistant strains. Here we use recombinant inbred lines and pool-sequencing approaches to genetically map the major MY10 resistance locus, narrowing down its position by CRISPR/Cas9 mediated recombination and testing candidates by genome editing. A rare non-synonymous polymorphism in the *gtnt-1* gene, encoding a putative glycosyltransferase of the GT92 family, causes resistance to viral infection in MY10. We find that viral resistance through *gtnt-1* mutation occurred repeatedly in *C. elegans*, with diverse resistance alleles each remaining at low frequency (<1%). Furthermore, leveraging closely related *C. briggsae* strains differing in viral susceptibility, we demonstrate that repeated reduction-of-function alleles of the *Cbr-gtnt-1* ortholog similarly impair viral infection and enhance host fitness upon infection. In conclusion, we found recurrent evolution in two host species of reduction-of-function alleles of the *gtnt-1* orthologs, which repeatedly lead to viral resistance yet remain at low frequency. These repeated events provide a case of transient ecological adaptation to a pathogen through recurrent mutation of the same gene in two species. The low population frequencies of the resistant alleles point to a changing eco-evolutionary context that prevents their spread in populations, resulting in high allelic heterogeneity.
