## Supplementary material for "Repeated mutation of a GT92 glycosyltransferase gene confers antiviral resistance in two *Caenorhabditis* species": Table S1

### Sheet: Strains
Strain	Species	Genotype	Reference (of first publication)	Comments	Sequence of CRISPR edit region (mutated nucledotides in red)	Predicted protein sequence in the same region
MY10	C. elegans	Wild isolate	Haber et al. 2005	Isolated by H. Schulenburg in Roxel, Germany.
JU1580	C. elegans	Wild isolate	Félix et al. 2011	Isolated from rotting apple O87 (Calville Rouge d’Oullins) sampled by MAF in the Orsay (Essonne, France) orchard on 6 Oct 2008. Plated on 6 Oct, isolated as a L4 larva on 7 Oct.
JU1395	C. elegans	Wild Isolate	Troemel et al. 2008	Isolated from shiitake mushroom compost remains outside the mushroom farm “Le Saut-aux-Loups”, Montsoreau (49), France, sampled on 1 March 2008.
BRC20067	C. elegans	Wild isolate	Ben-David, Burga and Kruglyak 2017	Isolated from Taiwan by John Wang.
JU2017	C. elegans	Wild isolate	Crombie et al. 2019	Isolated from rotten sweet potato sampled by Christopher Nelson in White Crane Garden, San Francisco, USA, in late November 2010.
EG4725	C. elegans	Wild isolate	Andersen et al. 2012	Isolated from Amares, Portugal by Michael Ailion.
SX2790	C. elegans	mjIs228[myo-2p::mCherry::unc-54; lys-3p::eGFP::tbb-2] II in N2 background	Le Pen et al. 2018	Orsay virus infection reporter (intestinal GFP induced by viral infection)
JU2624	C. elegans	mjIs228[myo-2p::mCherry::unc-54; lys-3p::eGFP::tbb-2] II in JU1580 background	this work	Orsay virus infection reporter (intestinal GFP induced by viral infection) in JU1580 background. SX2790 backcrossed 10x in JU1580
JU2625	C. elegans	mjIs228[myo-2p::mCherry::unc-54; lys-3p::eGFP::tbb-2] II in MY10 background	this work	Orsay virus infection reporter (intestinal GFP induced by viral infection) in MY10 background. SX2790 backcrossed 10x in MY10
JU4322	C. elegans	mjIs228[myo-2p::mCherry::unc-54; lys-3p::eGFP::tbb-2] II; mfIR165(V, JU2625>JU2624)	this work	chr V from JU2625 introgressed 6 times into JU2624 background
JU4323	C. elegans	mjIs228[myo-2p::mCherry::unc-54; lys-3p::eGFP::tbb-2] II; mfIR166(V, JU2625>JU2624)	this work	chr V from JU2624 introgressed 6 times into JU2625 background
JU4414	C. elegans	mjIs228[myo-2p::mCherry::unc-54; lys-3p::eGFP::tbb-2] II; mfIR167(V, JU2625>JU2624)	this work	NIL recombinant on chr V obtained by a cross between JU4322 and JU2624
JU4415	C. elegans	mjIs228[myo-2p::mCherry::unc-54; lys-3p::eGFP::tbb-2] II; mfIR168(V, JU2625>JU2624)	this work	NIL recombinant on chr V obtained by a cross between JU4322 and JU2624
JU4416	C. elegans	mjIs228[myo-2p::mCherry::unc-54; lys-3p::eGFP::tbb-2] II; mfIR169(V, JU2625>JU2624)	this work	NIL recombinant on chr V obtained by a cross between JU4322 and JU2624
JU4417	C. elegans	mjIs228[myo-2p::mCherry::unc-54; lys-3p::eGFP::tbb-2] II; mfIR170(V, JU2625>JU2624)	this work	NIL recombinant on chr V obtained by a cross between JU4322 and JU2624
JU4425	C. elegans	mjIs228[myo-2p::mCherry::unc-54; lys-3p::eGFP::tbb-2] II; mfIR171(V, JU2625>JU2624)	this work	NIL recombinant on chr V obtained by a cross between JU4416 and JU2624 (recombination induced by CRISPR).
JU4426	C. elegans	mjIs228[myo-2p::mCherry::unc-54; lys-3p::eGFP::tbb-2] II; mfIR172(V, JU2625>JU2624)	this work	NIL recombinant on chr V obtained by a cross between JU4416 and JU2624 (recombination induced by CRISPR).
JU4445	C. elegans	mjIs228[myo-2p::mCherry::unc-54; lys-3p::eGFP::tbb-2] II; mfIR173(V, JU2625>JU2624)	this work	NIL recombinant on chr V obtained by a cross between JU4416 and JU2624 (recombination induced by CRISPR).
JU4446	C. elegans	mjIs228[myo-2p::mCherry::unc-54; lys-3p::eGFP::tbb-2] II; mfIR174(V, JU2625>JU2624)	this work	NIL recombinant on chr V obtained by a cross between JU4416 and JU2624 (recombination induced by CRISPR).
JU3177	C. elegans	mfIR45(V,MY10 >JU1395)	Frézal et al. 2018	NIL - MY10-chrV in JU1395 genome
MCP458	C. elegans	mjIs228[myo-2p::mCherry::unc-54; lys-3p::eGFP::tbb-2] II; haao-1(bab458) V in MY10 background	this work	V:9506700 A>G obtained by CRISPR replacement in JU2625 (MY10 with lys-3p::GFP reporter on chr II).	tgtttttgccatacCTGCAACCAAATTAGCAACTCTACAGTTCCACTTTCCAAATCATAAGATCCCTCTCCTAGCAACATAACTTCAGTTTTGTACTCAGGTGCTCCATAAATTC	NGPVRIYGAPEYKTEVMLLGEGSYDLESGTVELLIWLQENTFAVVEESGFTYAMKSETMVRIKPNTKC
MCP447	C. elegans	mjIs228[myo-2p::mCherry::unc-54; lys-3p::eGFP::tbb-2] II; haao-1(bab447) V in MY10 background	this work	5 bp deletion V:9506692-6 AGGAG in the JU2625 background (MY10 with lys-3p::GFP reporter on chr II) resulting in a frameshift. Obtained by CRISPR / NHEJ while injecting with the repair template for bab458._x000B_
JU4350	C. elegans	mjIs228[myo-2p::mCherry::unc-54; lys-3p::eGFP::tbb-2] II; haao-1(bab458) V in MY10 background	this work	haao-1(bab458) from MCP458 backcrossed 1x in JU2625 background
JU4351	C. elegans	haao-1(bab458) in MY10 background	this work	haao-1(bab458) from MCP458 backcrossed 1x in MY10 background
JU4353	C. elegans	haao-1(bab447) in N2 background	this work	haao-1(bab447) from MCP447 backcrossed 1x in MY10 background
MCP496	C. elegans	haao-1(bab496) in N2 background	this work	V:9506700 G>A. Obtained by CRISPR edit in N2 background. No synonymous mutation added.
MCP497	C. elegans	haao-1(bab497) in N2 background	this work	V:9506700 G>A. Obtained by CRISPR edit in N2 background. No synonymous mutation added.
MCP498	C. elegans	haao-1(bab498) in N2 background	this work	V:9506700 G>A. Obtained by CRISPR edit in N2 background. No synonymous mutation added.
MCP549	C. elegans	mjIs228[myo-2p::mCherry::unc-54; lys-3p::eGFP::tbb-2] II; haao-1(bab549) V in JU1580 background	this work	V:9506700 G>A. Obtained by CRISPR edit in JU2624 (JU1580 with lys-3p::GFP reporter on chr II). No synonymous mutation added.
MCP550	C. elegans	mjIs228[myo-2p::mCherry::unc-54; lys-3p::eGFP::tbb-2] II; haao-1(bab550) V in JU1580 background	this work	V:9506700 G>. Obtained by CRISPR edit in JU2624 (JU1580 with lys-3p::GFP reporter on chr II). No synonymous mutation added.
MCP643	C. elegans	mjIs228[myo-2p::mCherry::unc-54; lys-3p::eGFP::tbb-2] II; tofu-1(bab643) V in JU1580 background	this work	V:9981789 C>T Ala97Val CRISPR edit in JU2624 background. No synonymous mutation added.	tattttccagCCGAAGTGGAGGAATCACTTCTTGATGCTCTTCTTGGAAAAGCATTGGTAGGAGATCAGATGAATTCTCGAATTGAAGGACTCTTCGAAGACTTGGACTCTTCAGT	FCSFSVTKYFPAEVEESLLDALLGKALVGDQMNSRIEGLFEDLDSSVEPDIIDRSELEDVDSGISVGA
MCP644	C. elegans	mjIs228[myo-2p::mCherry::unc-54; lys-3p::eGFP::tbb-2] II; tofu-1(bab644) V in JU1580 background	this work	V:9981789 C>T Ala97Val CRISPR edit in JU2624 background. No synonymous mutation added.	tattttccagCCGAAGTGGAGGAATCACTTCTTGATGCTCTTCTTGGAAAAGCATTGGTAGGAGATCAGATGAATTCTCGAATTGAAGGACTCTTCGAAGACTTGGACTCTTCAGT	FCSFSVTKYFPAEVEESLLDALLGKALVGDQMNSRIEGLFEDLDSSVEPDIIDRSELEDVDSGISVGA
MCP645	C. elegans	mjIs228[myo-2p::mCherry::unc-54; lys-3p::eGFP::tbb-2] II; tofu-1(bab645) V in JU1580 background	this work	V:9981789 C>T Ala97Val CRISPR edit in JU2624 background. No synonymous mutation added.	tattttccagCCGAAGTGGAGGAATCACTTCTTGATGCTCTTCTTGGAAAAGCATTGGTAGGAGATCAGATGAATTCTCGAATTGAAGGACTCTTCGAAGACTTGGACTCTTCAGT	FCSFSVTKYFPAEVEESLLDALLGKALVGDQMNSRIEGLFEDLDSSVEPDIIDRSELEDVDSGISVGA
MCP646	C. elegans	mjIs228[myo-2p::mCherry::unc-54; lys-3p::eGFP::tbb-2] II; tofu-1(bab646) V in JU1580 background	this work	V:9981789 C>T Ala97Val CRISPR edit in JU2624 background. No synonymous mutation added.	tattttccagCCGAAGTGGAGGAATCACTTCTTGATGCTCTTCTTGGAAAAGCATTGGTAGGAGATCAGATGAATTCTCGAATTGAAGGACTCTTCGAAGACTTGGACTCTTCAGT	FCSFSVTKYFPAEVEESLLDALLGKALVGDQMNSRIEGLFEDLDSSVEPDIIDRSELEDVDSGISVGA
MCP699	C. elegans	mjIs228[myo-2p::mCherry::unc-54; lys-3p::eGFP::tbb-2] II; hmp-1(bab699) V in JU1580 background	this work	V:11846160 A>C (Thr95Pro) CRISPR edit in JU2624 background. No synonymous mutation added.	ATTTATTGCACGAAGCTCTTGGAGCAGTTCAAGATCCTGGGCAAGTGATGATTCAAACTGGAAGAGATTTTGTCAGAGATTCAACTTCAACAAACAAACGAGCTATTG	VANFLQTGSFAISKCPIANSDPRAIDLLHEALGAVQDPGQVMIQTGRDFVRDSTSTNKRAIATNSGRNLL…
MCP700	C. elegans	mjIs228[myo-2p::mCherry::unc-54; lys-3p::eGFP::tbb-2] II; hmp-1(bab700) V in JU1580 background	this work	V:11846160 A>C (Thr95Pro) CRISPR edit in JU2624 background. No synonymous mutation added.	ATTTATTGCACGAAGCTCTTGGAGCAGTTCAAGATCCTGGGCAAGTGATGATTCAAACTGGAAGAGATTTTGTCAGAGATTCAACTTCAACAAACAAACGAGCTATTG	VANFLQTGSFAISKCPIANSDPRAIDLLHEALGAVQDPGQVMIQTGRDFVRDSTSTNKRAIATNSGRNLL…
MCP701	C. elegans	mjIs228[myo-2p::mCherry::unc-54; lys-3p::eGFP::tbb-2] II; hmp-1(bab701) V in JU1580 background	this work	V:11846160 A>C (Thr95Pro) CRISPR edit in JU2624 background. No synonymous mutation added.	ATTTATTGCACGAAGCTCTTGGAGCAGTTCAAGATCCTGGGCAAGTGATGATTCAAACTGGAAGAGATTTTGTCAGAGATTCAACTTCAACAAACAAACGAGCTATTG	VANFLQTGSFAISKCPIANSDPRAIDLLHEALGAVQDPGQVMIQTGRDFVRDSTSTNKRAIATNSGRNLL…
MCP702	C. elegans	mjIs228[myo-2p::mCherry::unc-54; lys-3p::eGFP::tbb-2] II; hmp-1(bab702) V in JU1580 background	this work	V:11846160 A>C (Thr95Pro) CRISPR edit in JU2624 background. No synonymous mutation added.	ATTTATTGCACGAAGCTCTTGGAGCAGTTCAAGATCCTGGGCAAGTGATGATTCAAACTGGAAGAGATTTTGTCAGAGATTCAACTTCAACAAACAAACGAGCTATTG	VANFLQTGSFAISKCPIANSDPRAIDLLHEALGAVQDPGQVMIQTGRDFVRDSTSTNKRAIATNSGRNLL…
MCP703	C. elegans	mjIs228[myo-2p::mCherry::unc-54; lys-3p::eGFP::tbb-2] II; hmp-1(bab703) V in JU1580 background	this work	V:11846160 A>C (Thr95Pro) CRISPR edit in JU2624 background. No synonymous mutation added.	ATTTATTGCACGAAGCTCTTGGAGCAGTTCAAGATCCTGGGCAAGTGATGATTCAAACTGGAAGAGATTTTGTCAGAGATTCAACTTCAACAAACAAACGAGCTATTG	VANFLQTGSFAISKCPIANSDPRAIDLLHEALGAVQDPGQVMIQTGRDFVRDSTSTNKRAIATNSGRNLL…
MCP704	C. elegans	mjIs228[myo-2p::mCherry::unc-54; lys-3p::eGFP::tbb-2] II; C08B6.3(bab704) V in JU1580 background	this work	V:10111167 C>T (Pro182Leu) CRISPR edit in JU2624 background. No synonymous mutation added.	AGTACAAACGAGAGTTGTCCTTCTGCATGTCGCTTATCTACGGAAAGGAGGCTAAATGGCTGTTGCTTGCTGAAATTATTGAACACTATAAGTTACAGgttaacgttt	HDRTQREYKRELSFCMSLIYGKEAKWLLLAEIIEHYKLQGMTHFYFYIFHIDEYS…
MCP705	C. elegans	mjIs228[myo-2p::mCherry::unc-54; lys-3p::eGFP::tbb-2] II; C08B6.3(bab705) V in JU1580 background	this work	V:10111167 C>T (Pro182Leu) CRISPR edit in JU2624 background. No synonymous mutation added.	AGTACAAACGAGAGTTGTCCTTCTGCATGTCGCTTATCTACGGAAAGGAGGCTAAATGGCTGTTGCTTGCTGAAATTATTGAACACTATAAGTTACAGgttaacgttt	HDRTQREYKRELSFCMSLIYGKEAKWLLLAEIIEHYKLQGMTHFYFYIFHIDEYS…
MCP706	C. elegans	mjIs228[myo-2p::mCherry::unc-54; lys-3p::eGFP::tbb-2] II; C08B6.3(bab706) V in JU1580 background	this work	V:10111167 C>T (Pro182Leu) CRISPR edit in JU2624 background. No synonymous mutation added.	AGTACAAACGAGAGTTGTCCTTCTGCATGTCGCTTATCTACGGAAAGGAGGCTAAATGGCTGTTGCTTGCTGAAATTATTGAACACTATAAGTTACAGgttaacgttt	HDRTQREYKRELSFCMSLIYGKEAKWLLLAEIIEHYKLQGMTHFYFYIFHIDEYS…
MCP707	C. elegans	mjIs228[myo-2p::mCherry::unc-54; lys-3p::eGFP::tbb-2] II; C08B6.3(bab707) V in JU1580 background	this work	V:10111167 C>T (Pro182Leu) CRISPR edit in JU2624 background. No synonymous mutation added.	AGTACAAACGAGAGTTGTCCTTCTGCATGTCGCTTATCTACGGAAAGGAGGCTAAATGGCTGTTGCTTGCTGAAATTATTGAACACTATAAGTTACAGgttaacgttt	HDRTQREYKRELSFCMSLIYGKEAKWLLLAEIIEHYKLQGMTHFYFYIFHIDEYS…
MCP708	C. elegans	mjIs228[myo-2p::mCherry::unc-54; lys-3p::eGFP::tbb-2] II; C08B6.3(bab708) V in JU1580 background	this work	V:10111167 C>T (Pro182Leu) CRISPR edit in JU2624 background. No synonymous mutation added.	AGTACAAACGAGAGTTGTCCTTCTGCATGTCGCTTATCTACGGAAAGGAGGCTAAATGGCTGTTGCTTGCTGAAATTATTGAACACTATAAGTTACAGgttaacgttt	HDRTQREYKRELSFCMSLIYGKEAKWLLLAEIIEHYKLQGMTHFYFYIFHIDEYS…
ERT054	C. elegans	jyIs8[pals-5p::GFP; myo-2p::mCherry] X in N2 background	Bakowski et al. 2014	Infections with Nematocida parisii or Orsay virus induce GFP signal in the intestine.
JU4462	C. elegans	C08B6.3(mf205)V; jyIs8[pals-5p::GFP; myo-2p::mCherry] X in N2 background	this work	V:10111167 C>T (Pro182Leu) CRISPR edit in ERT054 background. No synonymous mutation added.	AGTACAAACGAGAGTTGTCCTTCTGCATGTCGCTTATCTACGGAAAGGAGGCTAAATGGCTGTTGCTTGCTGAAATTATTGAACACTATAAGTTACAGgttaacgttt	HDRTQREYKRELSFCMSLIYGKEAKWLLLAEIIEHYKLQGMTHFYFYIFHIDEYS…
JU4463	C. elegans	C08B6.3(mf206)V; jyIs8[pals-5p::GFP; myo-2p::mCherry] X in N2 background	this work	V:10111167 C>T (Pro182Leu) CRISPR edit in ERT054 background. No synonymous mutation added.	AGTACAAACGAGAGTTGTCCTTCTGCATGTCGCTTATCTACGGAAAGGAGGCTAAATGGCTGTTGCTTGCTGAAATTATTGAACACTATAAGTTACAGgttaacgttt	HDRTQREYKRELSFCMSLIYGKEAKWLLLAEIIEHYKLQGMTHFYFYIFHIDEYS…
JU4464	C. elegans	C08B6.3(mf207)V; jyIs8[pals-5p::GFP; myo-2p::mCherry] X in N2 background	this work	CRISPR edit (-4/+28 bp inframe insertion in C08B6.3) in ERT054 background	AGTACAAACGAGAGTTGTCCTTCTGCATGTCGCCTATCAAGGAGTCGCCTATCAAGGAGTTGTCCTTCTGCATGTCGCCTAGAAAGGAGGCTAAATGGCTGTTGCTTG	HDRTQREYKRELSFCMSPIKESPIKELSFCMSPRKEAKWLLLAEIIEHYKLQGMT
JU4465	C. elegans	C08B6.3(mf208)V; jyIs8[pals-5p::GFP; myo-2p::mCherry] X in N2 background	this work	CRISPR edit (-67/+36 frameshifting indel in C08B6.3) in ERT054 background	AGTACAAACGAGAGTTGTCCTTCTGCATGTCGCATGCAGAAGATGCAGAAGCCCTTTAGCCGTTTGCAAGGAATGACTCATTTTTACTTTTATATTTTTCACATTGAT	HDRTQREYKRELSFCMSHAEDAEAL*
WUM32	C. elegans	virEx20[PHIP::OrsayRNA1WT-1; myo-2p::YFP]; rde-1(ne219) V; jyIs8[pals-5p::GFP; myo-2p::mCherry] X in N2 background	Jiang et al. mBio 2017	heat-shock inducible Orsay virus RNA1
JU4632	C. elegans	virEx20[PHIP::OrsayRNA1WT-1; myo-2p::YFP]; rde-1(ne219) C08B6.3(mf209) V; jyIs8[pals-5p::GFP; myo-2p::mCherry] X in N2 background	this work	V:10111167 C>T (Pro182Leu) CRISPR edit in C08B6.3 in WUM32 background. No synonymous mutation added.	AGTACAAACGAGAGTTGTCCTTCTGCATGTCGCTTATCTACGGAAAGGAGGCTAAATGGCTGTTGCTTGCTGAAATTATTGAACACTATAAGTTACAGgttaacgttt	HDRTQREYKRELSFCMSLIYGKEAKWLLLAEIIEHYKLQGMTHFYFYIFHIDEYS…
JU4633	C. elegans	virEx20[PHIP::OrsayRNA1WT-1; myo-2p::YFP]; rde-1(ne219) C08B6.3(mf210) V; jyIs8[pals-5p::GFP; myo-2p::mCherry] X in N2 background	this work	CRISPR deletion in C08B6.3 in WUM32 background	A---------------------------------------------------------------------------------------TAAGTTACAGgttaacgttt
JU4641	C. elegans	rde-1(ne219) C08B6.3(mf209) V; jyIs8[pals-5p::GFP; myo-2p::mCherry] X in N2 background	this work	Obtained by selecting non-YFP animals from JU4632 to remove virEx20[PHIP::OrsayRNA1WT-1; Pmyo-2::YFP] transgene
JU4642	C. elegans	rde-1(ne219) C08B6.3(mf210) V; jyIs8[pals-5p::GFP; myo-2p::mCherry] X in N2 background	this work	Obtained by selecting non-YFP animals from JU4633 to remove virEx20[PHIP::OrsayRNA1WT-1; Pmyo-2::YFP] transgene
CB7476	C. elegans	him-8(e1489) IV; galt-1(op497) V	Butschi et al (2010)	Him. Resistant to fungal toxin CGL2; weakly resistant to Leucobacter Verde1
JU516	C. briggsae	Wild isolate	Alkan et al. 2024	Isolated by Marie-Anne Félix from compost heap in Marsas, France
JU1498	C. briggsae	Wild isolate	Félix et al. 2011	Isolated by Marie-Anne Félix in Le Blanc (Indre, France)
JU1264	C. briggsae	Wild isolate	Franz et al. 2012	Isolated by Marie-Anne Félix on a small snail collected on rotting grapes in Santeuil, France
JU1564	C. briggsae	Wild isolate	Alkan et al. 2024	Isolated by Marie-Anne Félix, sampled by Magali Leroy in August 2008 at Cold Spring Harbor from rotting crab apple
MCP833	C. briggsae	bab833[CBG09519 KOex6] in JU1498 background	this work	V:10900030-10900074, 45-bp CRISPR deletion in CBG09519 in JU1498 background	ATTCTTGATTATTTGAGAGAAGTGAAAGATGATAGTGTTGCTGGA
MCP919	C. briggsae	bab919[CBG09519 Lys194Glu] in JU1564 background	this work	V:10899673 A>G (Lys194GLu) CRISPR edit in JU1564 background. Six synonymous mutations added.	TCAGAAATcATcGAACAtTAtAAaCTtCAG	SEIIEHYKLQ
ERTm1	Nematocida parisii	microsporidian intestinal parasite of Caenorhabditis	Troemel et al. 2008
Fungal lectins: plasmids freshly transformed in E. coli BL21
PMK #428 pET24b (empty vector control)			Butschi et al (2010)
PMA #180 pET24-CGL2			Butschi et al (2010)
PMA #194 pET24-LbTectonin2			Wohlschlager et al. (2014)
PMA #127 pET24-MOA			Wohlschlager et al. (2011)
PMA #742 pET24-CCTX2			Cordara et al. 2011; Schmieder et al. 2025
