## Supplementary material for "Repeated mutation of a GT92 glycosyltransferase gene confers antiviral resistance in two *Caenorhabditis* species": Table S2

### Sheet: PCR primers
name	sequence	species	position	polymorphism
AR11	ACTCCGTGGAATCAAGCTTG	C. elegans	I:2011933	126 bp deletion in JU1580
AR12	TCTTGTGAAAGTGGGCGGAG	C. elegans
AR13	CGTCTTGGCTTGGCAATGTC	C. elegans	I:9161759	132 bp deletion in MY10
AR14	GTGCCCTGGAAGTTTTGGAG	C. elegans
LF119	ACGGAAATTCAGTGATGTGGC	C. elegans	I:12511000	107 bp deletion in MY10
LF120	GGAAAACCCTAGGCCACGTA	C. elegans
LF177	TGGTCGAGCTTGAGAACGAA	C. elegans	II:3285726	117 bp deletion in MY10
LF178	GACGCCACTGCCATATTCTC	C. elegans
LF179	TACCTGAAAAGCAACGAGGC	C. elegans	II:3915509	153 bp deletion in MY10
LF180	GCCTTAAAAGCACCGGGAAA	C. elegans
LF152	AGAATTCCTCGGGGTGTTGT	C. elegans	II:8473241	328 bp deletion in MY10
LF153	GAACTTCGGAGCAACTTGGG	C. elegans
LF154	TGCCAAAACAACACAAACAGC	C. elegans	II:10433096	139 bp deletion in MY10
LF155	GAAGAGGAGGAGGTGGATGG	C. elegans
LF113	ACGTTCAAAAACTCCGTATCA	C. elegans	II:12630688	149 bp deletion in MY10
LF114	CCAATAAAATTCTAATAAGGACTGAGC	C. elegans
AR51	CAGCCCGTAATCGCCGATAG	C. elegans	III:1035593	129 bp deletion in MY10
AR52	CGGGTTTTTGGTTGAATTTTGC	C. elegans
AR17	CTCTTCTGGAGCAGCCACTG	C. elegans	III:6133469	171 bp deletion in MY10
AR18	TCGCCTACGTCGTCTTGTTC	C. elegans
AR19	ACAGCTGTACACTCGCCATC	C. elegans	III:12213933	55 bp deletion in MY10
AR20	TGCCCGTCGAGTATGTTGTG	C. elegans
LF127	CATTGTATAGGGCAGTGCGT	C. elegans	IV:2505083	222 bp deletion in MY10
LF128	CGGGCTTCTGGATCATCGTA	C. elegans
AR21	TCCAATGGATATCGCCGTGG	C. elegans	IV:5651497	273 bp deletion in MY10
AR22	AGTGGATCACGCTACCAACG	C. elegans
LF131	GGGACTGAGGACTAGGGAC	C. elegans	IV:15636809	116 bp deletion in MY10
LF132	ATCGAAGGATCCACAGCGTA	C. elegans
AR41	CTGAACAAAAGTCTGGTTTCCG	C. elegans	V:1426582	78 bp deletion in JU1580
AR42	CCGAACAGACCTGGTGACC	C. elegans
AR39	TTCGCTAGTATGCCGAGACG	C. elegans	V:1627716	103 bp deletion in JU1580
AR40	TCCCGGAAACAATTGGCAAAC	C. elegans
AR5	GTGAAACGGAAAACCTATCAGC	C. elegans	V:6747256	76 bp deletion in JU1580
AR6	CACAAGGCTGAACACTGTACC	C. elegans
LF137	ATCGCATGTGCATTCTTGAG	C. elegans	V:8108195	584 bp deletion in MY10
LF138	TCATAATTGGGTGGCACTGA	C. elegans
AR92	GCTGGGCTGGTGATGATATG	C. elegans	V:8962937	SNP T/C in nhr-44
AR93	TCCTCCTGTTCCAATTGTCGA	C. elegans
AR84	AAAACGCGGAAACCTTGACA	C. elegans	V:9104279	290 bp deletion in JU1580
AR85	TCGAACAGATGTGACACGGA	C. elegans
AR53	TGCAATGCTCCATACGAAGC	C. elegans	V:9506700	SNP G/A in haao-1
AR54	GAACCCGCTCTCTTCTACGA	C. elegans
AR86	TGTTACAAGTGAGGTCGGACA	C. elegans	V:9617861	68 bp deletion in JU1580
AR87	CTCTGTTCGATTCATGAGGTCA	C. elegans
AR96	TCTACTTCTCCCGTTCTCACA	C. elegans	V:10111167	SNP G/A in C08B6.3
AR97	TTTGAGTACACAAGACCGCT	C. elegans
AR90	GTCTCTCTTCTCCACACGCT	C. elegans	V:10683807	polymorphism ACGCCCG/A in gsp-1
AR91	CGAAATTTGCTGATTGAACTGGA	C. elegans
AR94	AAGGACTTGTCGCCACTCTT	C. elegans	V:11846160	SNP A/C in hmp-1
AR95	ACATCAATCGAGTCGGCAAG	C. elegans
AR7	CACATGTTTTTGTGGCATCTGC	C. elegans	V:12138787	116 bp deletion in JU1580
AR8	GCTACCTGTGTGCTGTATGAAC	C. elegans
AR76	CTTCTAGCCAGCTCCAAGGA	C. elegans	V:12605383	SNP G/A in C14C10.5
AR79	CCAGCTTGTTCCACAGTTCA	C. elegans
AR80	AGCTGACGTTGTTAAATGGTAGT	C. elegans	V:13453465	SNP T/A in lurp-1
AR83	TTGGAGAAGTGCTAGTCCCC	C. elegans
AR43	GTCAGGATATTGCAAGGAAGCC	C. elegans	V:14099389	86 bp deletion in JU1580
AR44	TCGAAAATCTAGCGACGTCCAG	C. elegans
AR45	TTTTGTCACCTCCCAGCAGC	C. elegans	V:16402735	113 bp deletion in JU1580
AR46	TGGAAAACCCGGTTTTTCTGG	C. elegans
AR9	AGATGCTCAGCACTCTCAGC	C. elegans	V:18418965	109 bp deleton in JU1580
AR10	CAGAAAGGGAGACAAACGAAGC	C. elegans
LF172	CAAGGCCTGCAAGAATTGGT	C. elegans	V:18477404	147 bp deletion in MY10
LF173	CAATTGTGGCCTGGCGATAA	C. elegans
oMG474	TAGTGTCGAACGAGGCCTTC	C. briggsae	V: 10900030-10900074	45 bp deletion in MCP833
oMG475	TACAAGCTGCAGgtacaacg	C. briggsae
oMG578	CTGCCAGCATTTCAATCATACA	C. briggsae	V:10899673	SNP A/G in MCP919
oMG579	ACATGTCGAGTTCTCAGCGT	C. briggsae

### Sheet: Pyrosequencing primers
name	sequence	species	position	polymorphism
USF	[Btn]-GTGACGTACTAGCAACG
USR	[Btn]-TAGCAGGATACGACTATC
anr-36-F*	GTGACGTACTAGCAACGTTTGCATCTCTCACCACGATGAC	C. elegans	V:7854705	G/C polymorphism in anr-36 non coding RNA
anr-36-R	TCAACCCGTAACACGTTATCTTCG	C. elegans
anr-36-S	ACTATTTTTCACCGGTCT	C. elegans
MS19	CCCTCAGACTTTCCAAGTGTTTTT	C. elegans	V:4176783	A/T polymorphism
MS20*	TAGCAGGATACGACTATCTGTATGCCTCATTTTGGAAAACC	C. elegans
MS21	CTCCATTTTTCCAGAG	C. elegans
AR55*	GTGACGTACTAGCAACGACGTCTACTACCAGGGAACAGAA	C. elegans	V:4578043	G/T polymorphism
AR56	TGGAATGCTCGATGAAGTTCTAG	C. elegans
AR57	CTAACCTCCAGAGCTTTT	C. elegans
MS22	ATGATCGGAAGAGATTTTTGAGA	C. elegans	V:5296421	T/G polymorphism
MS23	TAGCAGGATACGACTATCCACGAGTATGTTTTGCTCTTTCA	C. elegans
MS24	TGAAGGGAGACGTGTAC	C. elegans
AR73	AGCCGAAGTGGAGGAATCA	C. elegans	V:9981689	C/T polymorphism in tofu-1
AR74*	TAGCAGGATACGACTATCTGCGATCGATGATATCAGGTT	C. elegans
AR75S	CTTCTTGGAAAAGCATT	C. elegans
AR58	TCACGCTCCAGTCGATCTGAAT	C. elegans	V:15085605	C/T polymorphism
AR59*	TAGCAGGATACGACTATCCGCAGCGATTGCCATTTT	C. elegans
AR60	CATCCACTATTCTCAAATCT	C. elegans
prZGT001*	GTGACGTACTAGCAACGCTCCGATAGAGCCAAACAGCTTAA	C. briggsae	I:8995866	A/G polymorphism
prZGT002	GGTCAGCTGGAAAAAATATTGTTG	C. briggsae
prZGT003	TCTGTTATGAAGCACTTGA	C. briggsae
prZGT010	AAACTGGGAATGAGAAAGTGAGCT	C. briggsae	V:9697991	C/T polymorphism
prZGT011*	TAGCAGGATACGACTATCTCCTTTAATTCTTGTCCCCTGTCC	C. briggsae
prZGT012	AGAAAGTGAGCTATAAAAAT	C. briggsae

### Sheet: CRISPR oligonucleotides
name	sequence	species	comments
gRNA dpy-10	GCTACCATAGGCACCACGAG	C. elegans	gRNA (guide RNA) used as a co-CRISPR marker
RT dpy-10	CACTTGAACTTCAATACGGCAAGATGAGAATGACTGGAAACCGTACCGCATGCGGTGCCTATGGTAGCGGAGCTTCACAT GGCTTCAGACCAACAGCCTAT	C. elegans	repair template
gRNA_chV_4	GATCCGCTCACTCGGCCGGG	C. elegans	gRNA used for recombination induced by CRISPR (V:12007585)
gRNA_chV_6 (tofu-1)	CTTCTTGGAAAAGCATTGGC	C. elegans	gRNA used for recombination induced by CRISPR (V:9981789)
crMG079	TTAGCCTCCTTTCCGTAGAT	C. elegans	C08B6.3 gRNA used for CRISPR edit
oMG286	agAGTACAAACGAGAGTTGTCCTTCTGCATGTCGCtTATCTACGGAAAGGAGGCTAAATGGCTGTTGCTTGCTGA	C. elegans	C08B6.3 repair template
crMG078	AGAATTTTTTGGAGGGAGGT	C. elegans	hmp-1 gRNA used for CRISPR edit
oMG282	ATTTATTGCACGAAGCTCTTGGAGCAGTTCAAGATcCTGGGCAAGTGATGATTCAAACTGGAAGAGATTTTG	C. elegans	hmp-1 repair template
crNB056	TGAAGTTATGTTGCTAGGAG	C. elegans	haao-1 gRNA used for CRISPR edit in JU2625 background
oNB411	tgtttttgccatacCTGCAACCAAATTAGCAACTCTACAGTTCCACTTTCCAAATCATAAGATcCCTCTCCTAGCAACATAACTTCAGTTTTGTACTCAGGTGCTCCATAAATTCTCACT	C. elegans	haao-1 repair template in JU2625 background
CrAH020	GAAGTTATGTTGCTAGGAGA	C. elegans	haao-1 gRNA used for CRISPR edit in N2 background
oAH081	tgtttttgccatacCTGCAACCAAATTAGCAACTCTACAGTTCCACTTTCCAAATCATAAGATtCCTCTCCTAGCAACATAACTTCAGTTTTGTACTCAGGTGCTCCATAAATTCTCACT	C. elegans	haao-1 repair template in N2 background
ML005	CTTCTTGGAAAAGCATTGGC	C. elegans	tofu-1 gRNA used for CRISPR edit in JU2624 background
oML009	GAATCACTTCTTGATGCTCTTCTTGGAAAAGCATTGGTAGGAGATCAGATGAATTC TCGAATTGAAGGACTCTT	C. elegans	tofu-1 repair template in JU2624 background
crMG123	GTGTTGCTGGAATTCAGTTT	C. briggsae	CRISPR gRNAs used for a 45-bp deletion in CBG09519 in JU1498 background
crMG124	AAATAATCAAGAATCGTTCC	C. briggsae
oMG473	TCAGGCAAAAACTCAGTTTTCATAATCCATTGCTGtCTAAACTGAATCGTTCCTGGATACTTTGTCATTAGCAGTCTTTCATCAA	C. briggsae	CBG09519 repair template for the 45-bp deletion CRISPR editing in JU1498 background
crMG147	TATTGAACACTACAAGCTGC	C. briggsae	CRISPR gRNAs used for a single nucleotide substitution in CBG09519 in JU1564 background
oMG577	TCTATGGAAAAGAACCAAAATGGCTTCAACTTTCAgAAATcATcGAACAtTAtAAaCTtCAGGTACAACGCGACACTATTTTTTAATTCAAAAA	C. briggsae	CBG09519 repair template for a single nucleotide substitution in CBG09519 in JU1564 background
