## Supplementary material for "Repeated mutation of a GT92 glycosyltransferase gene confers antiviral resistance in two *Caenorhabditis* species": Table S5

### Sheet: Sheet1
Chromosome	Position	Reference	Alternative	Annotation	Comments
V	8154413	C	T	intron_variant|MODIFIER|WBGene00219666|transcript|D1014.12|lincRNA|1/2|n.7+45G>A|	linc-31
V	8228598	C	T	missense_variant|MODERATE|WBGene00004395|transcript|C16D9.2.1|protein_coding|28/28|c.7367G>A|p.Gly2456Glu|7425/7745|7367/7446|2456/2481|	rol-3
V	8672398	G	A	synonymous_variant|LOW|WBGene00022539|transcript|ZC190.5b.1|protein_coding|6/7|c.615C>T|p.Thr205Thr|615/945|615/945|205/314||,A|synonymous_variant|LOW|WBGene00022539|WBGene00022539|transcript|ZC190.5a.1|protein_coding|6/7|c.606C>T|p.Thr202Thr|606/936|606/936|202/311|	ZC190.5
V	8704697	G	GA	intron_variant|MODIFIER|WBGene00022536|transcript|ZC178.2.1|protein_coding|3/4|c.4619-493_4619-492insT|	ZC178.2
V	8962937	T	C	missense_variant|MODERATE|WBGene00003634|transcript|T19A5.4.1|protein_coding|6/10|c.652A>G|p.Lys218Glu|658/1375|652/1287|218/428|	nhr-44
V	9111797	C	A		intergenic
V	9256014	G	T	missense_variant|MODERATE|WBGene00202511|transcript|F07C3.16.1|protein_coding|6/7|c.838C>A|p.Leu280Ile|885/1158|838/1029|280/342||,T|missense_variant|MODERATE|WBGene00202511|WBGene00202511|transcript|F07C3.16.2|protein_coding|6/9|c.838C>A|p.Leu280Ile|838/1317|838/1029|280/342|	F07C3.16
V	9434562	G	T		intergenic
V	9472092	G	A	intron_variant|MODIFIER|WBGene00001449|transcript|F07D3.2.1|protein_coding|1/4|c.82+33G>A||||||,A|intron_variant|MODIFIER|WBGene00001449|WBGene00001449|transcript|F07D3.2.2|protein_coding|1/4|c.82+33G>A|	flp-6
V	9506700	G	A	missense_variant|MODERATE|WBGene00010595|transcript|K06A4.5.1|protein_coding|5/7|c.656G>A|p.Gly219Glu|841/1166|656/846|219/281||,A|missense_variant|MODERATE|WBGene00010595|WBGene00010595|transcript|K06A4.5.2|protein_coding|4/6|c.656G>A|p.Gly219Glu|742/1065|656/846|219/281|	haao-1
V	9554139	C	T	intron_variant|MODIFIER|WBGene00009098|WBGene00009098|transcript|F25B3.1.1|protein_coding|10/13|c.1998+143C>T||||||,T|intron_variant|MODIFIER|WBGene00009098|WBGene00009098|transcript|F25B3.1.2|protein_coding|10/13|c.1998+143C>T|	ehbp-1
V	9574703	A	T		upstream F25B3.5 and F25B3.2
V	9697708	T	A	intron_variant|MODIFIER|WBGene00001842|WBGene00001842|transcript|ZK287.8a.1|protein_coding|2/3|c.256+275T>A|	her-1
V	9956003	A	AT	intron_variant|MODIFIER|WBGene00011572|transcript|T07C12.8a.1|protein_coding|6/8|c.855+9_855+10insT|	mam-5
V	9981789	C	T	missense_variant|MODERATE|WBGene00007785|transcript|C27H6.3.1|protein_coding|3/4|c.290C>T|p.Ala97Val|544/1467|290/1122|97/373|	tofu-1
V	10065278	AT	A		upstream fipr-13
V	10111167	G	A	missense_variant|MODERATE|WBGene00007424|transcript|C08B6.3a.1|protein_coding|4/7|c.545C>T|p.Pro182Leu|545/1523|545/1320|182/439||,A|missense_variant|MODERATE|WBGene00007424|WBGene00007424|transcript|C08B6.3b.1|protein_coding|1/4|c.8C>T|p.Pro3Leu|8/783|8/783|3/260||	C08B6.3	glycosyl transferase with many paralogs	Pro182Leu in "MSPIYGKEA" beginning GT92 domain (and of the short predicted isoform)	conserved Ctr, Cre, Csu, Cpa, Cqu, Cpv, N in Cbr, Cni, Csi, T in Cut, Oti unclear alignment; other amino-acids in paralogs
V	10427376	A	G	missense_variant|MODERATE|WBGene00008871|transcript|F15H10.4.1|protein_coding|5/8|c.617T>C|p.Leu206Ser|654/1315|617/1215|206/404|	tag-314
V	10471475	G	A	intron_variant|MODIFIER|WBGene00001178|transcript|F22E12.4a.1|protein_coding|4/9|c.876+359G>A||||||,A|intron_variant|MODIFIER|WBGene00001178|WBGene00001178|transcript|F22E12.4a.2|protein_coding|4/9|c.876+359G>A||||||,A|intron_variant|MODIFIER|WBGene00001178|WBGene00001178|transcript|F22E12.4d.2|protein_coding|4/8|c.876+359G>A||||||,A|intron_variant|MODIFIER|WBGene00001178|WBGene00001178|transcrip…	egl-9
V	10683807	ACGCCCG	A	intron_variant|MODIFIER|WBGene00001747|transcript|F29F11.6.1|protein_coding|3/4|c.418+273_418+278delCGCCCG||||||,A|intron_variant|MODIFIER|WBGene00001747|WBGene00001747|transcript|F29F11.6.2|protein_coding|5/6|c.418+273_418+278delCGCCCG|	gsp-1
V	10902005	C	T	synonymous_variant|LOW|WBGene00009332|transcript|F32D8.8.1|protein_coding|5/6|c.591G>A|p.Glu197Glu|591/1074|591/1074|197/357|	F32D8.8
V	11198291	G	A	non_coding_transcript_exon_variant|MODIFIER|WBGene00195689|transcript|K10D6.7|lincRNA|1/1|n.58G>A|	K10D6.7
V	11846160	A	C	missense_variant|MODERATE|WBGene00001978|transcript|R13H4.4b.1|protein_coding|1/8|c.283A>C|p.Thr95Pro|284/3189|283/2793|95/930||,C|missense_variant|MODERATE|WBGene00001978|WBGene00001978|transcript|R13H4.4d.1|protein_coding|1/9|c.283A>C|p.Thr95Pro|290/3273|283/2652|95/883||,C|missense_variant|MODERATE|WBGene00001978|WBGene00001978|transcript|R13H4.4b.2|protein_coding|1/8|c.283A>C|p.Thr95Pro|290/3…	hmp-1
V	11892297	A	T	intron_variant|MODIFIER|WBGene00005967|transcript|K12G11.5.1|protein_coding|2/6|c.236+203A>T|	srx-76
V	11952570	C	CA		intergenic
V	12072466	C	T		intergenic
V	12500833	T	C	intron_variant|MODIFIER|WBGene00012245|transcript|W04D2.6c.1|protein_coding|7/11|c.652-442T>C||||||,C|intron_variant|MODIFIER|WBGene00012245|WBGene00012245|transcript|W04D2.6a.1|protein_coding|7/11|c.652-442T>C||||||,C|intron_variant|MODIFIER|WBGene00012245|WBGene00012245|transcript|W04D2.6b.1|protein_coding|1/5|c.34-442T>C|	rbm-25
V	12600281	T	C	5_prime_UTR_variant|MODIFIER|WBGene00007588|transcript|C14C10.5a.1|protein_coding|1/8|c.-5T>C|||||5|,C|5_prime_UTR_variant|MODIFIER|WBGene00007588|WBGene00007588|transcript|C14C10.5b.2|protein_coding|1/9|c.-5T>C|||||5|,C|5_prime_UTR_variant|MODIFIER|WBGene00007588|WBGene00007588|transcript|C14C10.5b.1|protein_coding|1/9|c.-5T>C|||||5|,C|5_prime_UTR_variant|MODIFIER|WBGene00007588|WBGene00007588|t…	C14C10.5
V	12605383	G	A	missense_variant|MODERATE|WBGene00007588|transcript|C14C10.5a.1|protein_coding|5/8|c.4375G>A|p.Asp1459Asn|4469/6211|4375/5727|1459/1908||,A|missense_variant|MODERATE|WBGene00007588|WBGene00007588|transcript|C14C10.5b.2|protein_coding|6/9|c.4327G>A|p.Asp1443Asn|4428/6171|4327/5679|1443/1892||,A|missense_variant|MODERATE|WBGene00007588|WBGene00007588|transcript|C14C10.5b.1|protein_coding|6/9|c.4327…	C14C10.5
V	12797625	G	T	intron_variant|MODIFIER|WBGene00013904|transcript|ZC455.4.1|protein_coding|2/7|c.153+300C>A||||||,T|intron_variant|MODIFIER|WBGene00013904|WBGene00013904|transcript|ZC455.4.2|protein_coding|1/6|c.153+300C>A|	ugt-6
V	12805374	T	G	splice_region_variant&non_coding_transcript_exon_variant|LOW|WBGene00044102|transcript|ZC455.12|pseudogene|2/4|n.188T>G|	srbc-46 pseudogene
V	12845929	G	A
V	12845930	C	CAGTTTCAGAATTAAAT
V	12866799	C	T	intron_variant|MODIFIER|WBGene00011589|transcript|T07F10.3.1|protein_coding|9/10|c.*879+67G>A||||||,T|intron_variant|MODIFIER|WBGene00011592|WBGene00011592|transcript|T07F10.6.1|protein_coding|4/5|c.473+67G>A|	T07F10.3
V	12931953	A	G	missense_variant|MODERATE|WBGene00011796|transcript|T16G1.2b.1|protein_coding|6/6|c.596A>G|p.Gln199Arg|596/618|596/618|199/205||,G|synonymous_variant|LOW|WBGene00011796|WBGene00011796|transcript|T16G1.2a.1|protein_coding|6/8|c.543A>G|p.Pro181Pro|552/1369|543/1224|181/407||,G|synonymous_variant|LOW|WBGene00011796|WBGene00011796|transcript|T16G1.2a.2|protein_coding|6/8|c.543A>G|p.Pro181Pro|552/1403…	T16G1.2
V	13197884	C	T	missense_variant|MODERATE|WBGene00045488|transcript|F57B1.9a.1|protein_coding|1/8|c.40G>A|p.Ala14Thr|40/1277|40/1074|14/357|	F57B1.9
V	13295866	G	C	5_prime_UTR_variant|MODIFIER|WBGene00009337|transcript|F32F2.1a.1|protein_coding|1/16|c.-139C>G|
V	13453665	T	A	missense_variant|MODERATE|WBGene00009134|transcript|F25H9.1.1|protein_coding|1/8|c.32T>A|p.Val11Glu|32/1080|32/1080|11/359|	lurp-2
V	13649616	G	T
V	13749385	G	A	synonymous_variant|LOW|WBGene00009432|WBGene00009432|transcript|F35E12.8a.1|protein_coding|7/7|c.1374C>T|p.Ala458Ala|1374/1578|1374/1521|458/506||,A|synonymous_variant|LOW|WBGene00009432|transcript|F35E12.8b.1|protein_coding|2/2|c.405C>T|p.Ala135Ala|405/552|405/552|135/183|	cld-9
V	13811781	A	G	non_coding_transcript_exon_variant|MODIFIER|WBGene00195941|transcript|F55B12.13|lincRNA|1/1|n.175A>G|
V	13847582	T	A	non_coding_transcript_exon_variant|MODIFIER|WBGene00006023|transcript|F09F3.3|pseudogene|1/1|n.353T>A|
V	13901648	G	A	intron_variant|MODIFIER|WBGene00007361|transcript|C06B3.2.1|protein_coding|10/14|c.1449-86G>A|
V	13942289	TA	T
Candidates in 8.1-14.1 Mb interval
Causal variant
Bold: tested by genome editing
Final recombinant mapping interval
